# Polygenic scoring accuracy varies across the genetic ancestry continuum in all human populations

**DOI:** 10.1101/2022.09.28.509988

**Authors:** Yi Ding, Kangcheng Hou, Ziqi Xu, Aditya Pimplaskar, Ella Petter, Kristin Boulier, Florian Privé, Bjarni J. Vilhjálmsson, Loes Olde Loohuis, Bogdan Pasaniuc

**Affiliations:** Bioinformatics Interdepartmental Program, UCLA, Los Angeles, CA, USA; Department of Computer Science, UCLA, Los Angeles, CA, USA; National Center for Register-Based Research, Aarhus University, Aarhus, Denmark; Bioinformatics Research Centre, Aarhus University, Aarhus, Denmark; Novo Nordisk Foundation Center for Genomic Mechanisms of Disease, Broad Institute, Cambridge, MA, USA; Department of Psychiatry, David Geffen School of Medicine at UCLA, Los Angeles, CA, USA; Program in Neurobehavioral Genetics, David Geffen School of Medicine at UCLA, Los Angeles, CA, USA; Department of Computational Medicine, David Geffen School of Medicine at UCLA, Los Angeles, CA, USA; Department of Human Genetics, David Geffen School of Medicine at UCLA, Los Angeles, CA, USA; Department of Pathology and Laboratory Medicine, David Geffen School of Medicine at UCLA, Los Angeles, CA, USA

## Abstract

Polygenic scores (PGS) have limited portability across different groupings of individuals (e.g., by genetic ancestries and/or social determinants of health), preventing their equitable use. PGS portability has typically been assessed using a single aggregate population-level statistic (e.g., R^2^), ignoring inter-individual variation within the population. Here we evaluate PGS accuracy at individual-level resolution, independent of its annotated genetic ancestries. We show that PGS accuracy varies between individuals across the genetic ancestry continuum in all ancestries, even within traditionally “homogeneous” genetic ancestry clusters. Using a large and diverse Los Angeles biobank (ATLAS, N= 36,778) along with the UK Biobank (UKBB, N= 487,409), we show that PGS accuracy decreases along a continuum of genetic ancestries in all considered populations and the trend is well-captured by a continuous measure of genetic distance (GD) from the PGS training data; Pearson correlation of −0.95 between GD and PGS accuracy averaged across 84 traits. When applying PGS models trained in UKBB “white British” individuals to European-ancestry individuals of ATLAS, individuals in the highest GD decile have 14% lower accuracy relative to the lowest decile; notably the lowest GD decile of Hispanic/Latino American ancestry individuals showed similar PGS performance as the highest GD decile of European ancestry ATLAS individuals. GD is significantly correlated with PGS estimates themselves for 82 out of 84 traits, further emphasizing the importance of incorporating the continuum of genetic ancestry in PGS interpretation. Our results highlight the need for moving away from discrete genetic ancestry clusters towards the continuum of genetic ancestries when considering PGS and their applications.
