## supplementary_tables for "Polygenic scoring accuracy varies across the genetic ancestry continuum in all human populations"

### Sheet: Supplementary Table 1
Supplementary Table 1	The training sample size, proportion of causal variants and heritability of the 84 traits
trait	description	sample_size	p	h2
ankle_spacing	Ankle spacing width	212246	0.0173	0.32
apoA	Apolipoprotein A	320540	0.0053	0.22
apoB	Apolipoprotein B	350454	0.0013	0.16
avMSE	avMSE	78895	0.0084	0.31
birth_weight	Birth weight	208713	0.0086	0.11
cholesterol	Cholesterol	352190	0.0021	0.13
darker_hair0	Hair colour (natural, before greying)	347181	0.0021	0.31
depressed_for_1w	Ever depressed for a whole week	119811	0.0083	0.06
diastolic_BP	Diastolic blood pressure, automated reading	344965	0.0211	0.14
ECG_PQ_interval	PQ interval	18076	0.0004	0.13
ECG_QT_interval	QT interval	19045	0.0009	0.14
ECG_QTC_interval	QTC interval	19004	0.0006	0.14
erythrocyte	Red blood cell (erythrocyte) count	358409	0.0098	0.23
erythrocyte_width	Red blood cell (erythrocyte) distribution width	357838	0.0036	0.14
ever_cannabis	Ever taken cannabis	108572	0.0129	0.08
F_age_first_birth	Age at first live birth	135106	0.0352	0.17
F_length_menstrual_cycle	Length of menstrual cycle	32418	0.0007	0.06
F_log_testosterone	Testosterone (female only)	157915	0.0031	0.11
F_menarche	Age when periods started (menarche)	193057	0.0136	0.23
fat_perc	Body fat percentage	362819	0.0535	0.24
fluid_intelligence	Fluid intelligence score	94378	0.0246	0.19
haematocrit_perc	Haematocrit percentage	358448	0.0086	0.17
haemoglobin	Haemoglobin concentration	358410	0.0084	0.18
hand_grip_strength	Hand grip strength (mean of both)	367236	0.0373	0.15
height	Standing height	368693	0.0235	0.55
immature_reticulocyte_frac	Immature reticulocyte fraction	352569	0.0049	0.15
income	Average total household income before tax	318165	0.0537	0.1
LDL	LDL direct	351524	0.0014	0.12
less_happy	General happiness	119364	0.011	0.06
less_happy_with_health	General happiness with own health	119693	0.0148	0.08
log_age_first_sex	Age first had sexual intercourse	323910	0.0404	0.15
log_ALP	Alkaline phosphatase	352213	0.004	0.25
log_ALT	Alanine aminotransferase	352070	0.0069	0.12
log_AST	Aspartate aminotransferase	350878	0.0053	0.11
log_bilirubin	Total bilirubin	350706	0.0005	0.36
log_BMI	Body mass index (BMI)	368312	0.0441	0.26
log_creatinine	Creatinine	352016	0.0104	0.19
log_CRP	C-reactive protein	351416	0.0068	0.2
log_cystatinC	Cystatin C	352161	0.008	0.23
log_ECG_QRS_duration	QRS duration	28375	0.0007	0.12
log_eosinophil_perc	Eosinophil percentage	210637	0.0023	0.07
log_fat_free_mass	Whole body fat-free mass	362987	0.0296	0.33
log_fat_mass	Whole body fat mass	362427	0.0445	0.25
log_HbA1c	Glycated haemoglobin (HbA1c)	352198	0.0065	0.18
log_HDL	HDL cholesterol	322351	0.0067	0.28
log_heel_BMD	Heel bone mineral density (BMD)	211864	0.0067	0.29
log_heel_BUA	Heel Broadband ultrasound attenuation, direct entry	211893	0.0065	0.26
log_heel_SoS	Speed of sound through heel	212269	0.0063	0.26
log_hip_circ	Hip circumference	368841	0.0343	0.23
log_IGF1	IGF-1	350294	0.0112	0.23
log_impedance	Impedance of whole body	362847	0.0347	0.28
log_leukocyte	White blood cell (leukocyte) count	358389	0.0118	0.2
log_lipoA	Lipoprotein A	280173	0.0002	0.33
log_log_gammaGT	Gamma glutamyltransferase	352014	0.0066	0.22
log_monocyte	Monocyte count	357682	0.0054	0.2
log_neutrophil	Neutrophil count	357624	0.009	0.17
log_platelet	Platelet count	358404	0.0063	0.27
log_platelet_crit	Platelet crit	358400	0.0072	0.23
log_platelet_volume	Mean platelet (thrombocyte) volume	358445	0.0039	0.39
log_platelet_width	Platelet distribution width	358445	0.0034	0.25
log_pulse_rate	Pulse rate, automated reading	344965	0.0111	0.14
log_reticulocyte	Reticulocyte count	352466	0.0089	0.21
log_SHBG	Sex hormone binding globulin (SHBG)	319184	0.0049	0.23
log_urea	Urea	351951	0.0083	0.11
log_vitaminD	Vitamin D	336769	0.0022	0.07
log_waist_circ	Waist circumference	368884	0.0416	0.21
log_water_mass	Whole body water mass	363020	0.0297	0.33
lymphocyte_perc	Lymphocyte percentage	357555	0.0082	0.16
M_less_hair	Hair/balding pattern	169509	0.0047	0.32
M_log_testosterone	Testosterone (male only)	161314	0.0033	0.15
MCH	Mean corpuscular haemoglobin	358342	0.0034	0.22
MCV	Mean corpuscular volume	358437	0.0042	0.24
monocyte_perc	Monocyte percentage	355011	0.004	0.2
more_evening	Morning/evening person (chronotype)	330081	0.0352	0.13
myopia	Myopia diagnosis	79420	0.0087	0.22
neuroticism	Neuroticism score	299730	0.0317	0.12
neutrophil_perc	Neutrophil percentage	357121	0.0077	0.15
reticulocyte_volume	Mean reticulocyte volume	352527	0.0036	0.2
sensitive_stomach	Sensitive stomach	121839	0.0125	0.06
sitting_height	Sitting height	368155	0.0202	0.37
sphered_cell_volume	Mean sphered cell volume	352422	0.0051	0.21
systolic_BP	Systolic blood pressure, automated reading	344954	0.0216	0.15
urate	Urate	351761	0.0053	0.2
years_of_edu	Qualifications (years of education)	302638	0.0525	0.11

### Sheet: Supplementary Table 2
Supplementary Table 2	The correlation between individual PGS accuracy and genetic distance from training data across ATLAS and within each genetic ancestry clusters
trait	All	EA	HL	SAA	EAA	AA	Unclassified
ankle_spacing	-0.97	-0.68	-0.86	-0.74	-0.55	-0.91	-0.88
apoA	-0.97	-0.67	-0.83	-0.7	-0.42	-0.87	-0.88
apoB	-0.93	-0.54	-0.67	-0.44	-0.24	-0.7	-0.78
avMSE	-0.96	-0.61	-0.82	-0.71	-0.6	-0.88	-0.87
birth_weight	-0.96	-0.61	-0.82	-0.71	-0.52	-0.86	-0.87
cholesterol	-0.96	-0.58	-0.8	-0.66	-0.37	-0.79	-0.86
darker_hair0	-0.94	-0.42	-0.72	-0.54	-0.51	-0.76	-0.81
depressed_for_1w	-0.94	-0.54	-0.8	-0.7	-0.48	-0.85	-0.82
diastolic_BP	-0.97	-0.69	-0.86	-0.75	-0.56	-0.9	-0.89
ECG_PQ_interval	-0.92	-0.41	-0.74	-0.58	-0.56	-0.81	-0.75
ECG_QT_interval	-0.93	-0.51	-0.77	-0.66	-0.52	-0.84	-0.8
ECG_QTC_interval	-0.93	-0.46	-0.76	-0.64	-0.51	-0.84	-0.78
erythrocyte	-0.97	-0.66	-0.83	-0.72	-0.43	-0.89	-0.88
erythrocyte_width	-0.96	-0.59	-0.79	-0.64	-0.19	-0.85	-0.86
ever_cannabis	-0.95	-0.58	-0.81	-0.67	-0.43	-0.85	-0.85
F_age_first_birth	-0.96	-0.63	-0.84	-0.74	-0.52	-0.86	-0.87
F_length_menstrual_cycle	-0.92	-0.47	-0.69	-0.64	-0.4	-0.79	-0.75
F_log_testosterone	-0.96	-0.58	-0.82	-0.69	-0.6	-0.89	-0.85
F_menarche	-0.97	-0.65	-0.85	-0.72	-0.59	-0.9	-0.88
fat_perc	-0.97	-0.71	-0.86	-0.68	-0.47	-0.89	-0.89
fluid_intelligence	-0.96	-0.63	-0.83	-0.69	-0.55	-0.85	-0.85
haematocrit_perc	-0.96	-0.63	-0.81	-0.67	-0.21	-0.87	-0.86
haemoglobin	-0.96	-0.62	-0.82	-0.68	-0.5	-0.87	-0.87
hand_grip_strength	-0.97	-0.69	-0.84	-0.73	-0.43	-0.88	-0.88
height	-0.97	-0.66	-0.84	-0.66	-0.35	-0.88	-0.88
immature_reticulocyte_frac	-0.97	-0.66	-0.84	-0.69	-0.49	-0.87	-0.88
income	-0.96	-0.66	-0.84	-0.75	-0.58	-0.9	-0.88
LDL	-0.94	-0.54	-0.76	-0.59	-0.24	-0.74	-0.82
less_happy	-0.95	-0.56	-0.81	-0.68	-0.53	-0.87	-0.84
less_happy_with_health	-0.95	-0.55	-0.83	-0.74	-0.59	-0.88	-0.84
log_age_first_sex	-0.97	-0.69	-0.84	-0.73	-0.51	-0.87	-0.88
log_ALP	-0.96	-0.63	-0.81	-0.65	-0.23	-0.84	-0.87
log_ALT	-0.97	-0.65	-0.84	-0.7	-0.44	-0.88	-0.88
log_AST	-0.97	-0.63	-0.83	-0.69	-0.45	-0.87	-0.87
log_bilirubin	-0.79	-0.27	-0.31	-0.3	-0.06	-0.25	-0.54
log_BMI	-0.97	-0.71	-0.85	-0.75	-0.58	-0.89	-0.89
log_creatinine	-0.97	-0.67	-0.85	-0.77	-0.55	-0.9	-0.88
log_CRP	-0.97	-0.65	-0.84	-0.67	-0.5	-0.88	-0.88
log_cystatinC	-0.97	-0.64	-0.82	-0.68	-0.4	-0.88	-0.88
log_ECG_QRS_duration	-0.93	-0.52	-0.73	-0.59	-0.37	-0.78	-0.78
log_eosinophil_perc	-0.96	-0.6	-0.81	-0.71	-0.51	-0.88	-0.84
log_fat_free_mass	-0.97	-0.69	-0.84	-0.69	-0.49	-0.87	-0.9
log_fat_mass	-0.97	-0.7	-0.85	-0.74	-0.52	-0.87	-0.89
log_HbA1c	-0.96	-0.62	-0.82	-0.72	-0.44	-0.87	-0.87
log_HDL	-0.97	-0.67	-0.83	-0.72	-0.48	-0.9	-0.88
log_heel_BMD	-0.97	-0.67	-0.83	-0.71	-0.35	-0.88	-0.88
log_heel_BUA	-0.97	-0.62	-0.84	-0.7	-0.49	-0.88	-0.87
log_heel_SoS	-0.96	-0.64	-0.82	-0.68	-0.39	-0.85	-0.86
log_hip_circ	-0.97	-0.69	-0.86	-0.73	-0.59	-0.88	-0.89
log_IGF1	-0.97	-0.67	-0.85	-0.71	-0.5	-0.89	-0.88
log_impedance	-0.97	-0.69	-0.84	-0.66	-0.25	-0.89	-0.88
log_leukocyte	-0.97	-0.69	-0.85	-0.75	-0.53	-0.88	-0.9
log_lipoA	-0.72	-0.19	-0.2	-0.13	0	-0.23	-0.4
log_log_gammaGT	-0.97	-0.67	-0.85	-0.7	-0.46	-0.88	-0.88
log_monocyte	-0.97	-0.63	-0.84	-0.67	-0.51	-0.87	-0.87
log_neutrophil	-0.97	-0.67	-0.84	-0.73	-0.4	-0.89	-0.89
log_platelet	-0.97	-0.68	-0.83	-0.71	-0.35	-0.85	-0.87
log_platelet_crit	-0.97	-0.66	-0.86	-0.71	-0.55	-0.89	-0.88
log_platelet_volume	-0.95	-0.61	-0.8	-0.63	-0.4	-0.75	-0.84
log_platelet_width	-0.96	-0.64	-0.82	-0.7	-0.39	-0.79	-0.86
log_pulse_rate	-0.97	-0.66	-0.86	-0.74	-0.54	-0.89	-0.89
log_reticulocyte	-0.97	-0.68	-0.84	-0.69	-0.45	-0.88	-0.89
log_SHBG	-0.97	-0.63	-0.81	-0.7	-0.41	-0.88	-0.87
log_urea	-0.97	-0.63	-0.84	-0.71	-0.48	-0.89	-0.87
log_vitaminD	-0.96	-0.57	-0.83	-0.65	-0.49	-0.86	-0.85
log_waist_circ	-0.97	-0.72	-0.86	-0.72	-0.51	-0.9	-0.9
log_water_mass	-0.97	-0.66	-0.83	-0.69	-0.44	-0.91	-0.89
lymphocyte_perc	-0.97	-0.67	-0.84	-0.68	-0.33	-0.88	-0.88
M_less_hair	-0.97	-0.61	-0.83	-0.71	-0.49	-0.83	-0.87
M_log_testosterone	-0.96	-0.59	-0.8	-0.66	-0.22	-0.87	-0.86
MCH	-0.96	-0.63	-0.8	-0.68	-0.29	-0.83	-0.87
MCV	-0.96	-0.64	-0.82	-0.67	-0.46	-0.87	-0.86
monocyte_perc	-0.96	-0.61	-0.8	-0.64	-0.37	-0.85	-0.88
more_evening	-0.97	-0.65	-0.85	-0.73	-0.55	-0.88	-0.88
myopia	-0.96	-0.59	-0.82	-0.72	-0.52	-0.89	-0.85
neuroticism	-0.97	-0.64	-0.83	-0.73	-0.41	-0.86	-0.89
neutrophil_perc	-0.97	-0.66	-0.83	-0.72	-0.53	-0.89	-0.88
reticulocyte_volume	-0.96	-0.62	-0.79	-0.67	-0.3	-0.85	-0.86
sensitive_stomach	-0.94	-0.52	-0.8	-0.69	-0.57	-0.87	-0.82
sitting_height	-0.97	-0.7	-0.83	-0.68	-0.23	-0.89	-0.89
sphered_cell_volume	-0.96	-0.65	-0.83	-0.68	-0.27	-0.85	-0.86
systolic_BP	-0.97	-0.67	-0.85	-0.71	-0.58	-0.89	-0.88
urate	-0.97	-0.64	-0.84	-0.71	-0.42	-0.87	-0.88
years_of_edu	-0.97	-0.66	-0.85	-0.73	-0.42	-0.9	-0.88

### Sheet: Supplementary Table 3
Supplementary Table 3	The correlation between individual PGS accuracy and genetic distance from training data across UKBB and within each genetic ancestry clusters
trait	All	White British	Poland	Italy	Iran	Ashkenazi	India	China	Caribbean	Nigeria
ankle_spacing	-0.99	-0.02	-0.23	-0.46	-0.3	-0.08	-0.47	-0.06	-0.62	-0.25
apoA	-0.99	-0.03	-0.22	-0.44	-0.34	-0.07	-0.45	-0.09	-0.56	-0.24
apoB	-0.97	-0.02	-0.15	-0.34	-0.27	-0.03	-0.3	-0.02	-0.34	-0.09
avMSE	-0.98	-0.03	-0.19	-0.39	-0.28	-0.09	-0.42	-0.08	-0.57	-0.24
birth_weight	-0.98	-0.02	-0.19	-0.36	-0.23	-0.04	-0.45	-0.12	-0.58	-0.23
cholesterol	-0.98	-0.02	-0.18	-0.36	-0.3	-0.07	-0.37	-0.06	-0.44	-0.15
darker_hair0	-0.98	-0.02	-0.22	-0.39	-0.29	-0.08	-0.37	-0.05	-0.33	-0.1
depressed_for_1w	-0.98	-0.02	-0.15	-0.31	-0.2	-0.04	-0.4	-0.08	-0.5	-0.22
diastolic_BP	-0.99	-0.03	-0.22	-0.45	-0.32	-0.05	-0.5	-0.09	-0.6	-0.25
ECG_PQ_interval	-0.96	-0.01	-0.11	-0.24	-0.19	-0.07	-0.3	-0.03	-0.43	-0.14
ECG_QT_interval	-0.97	-0.01	-0.16	-0.26	-0.16	-0.04	-0.34	-0.08	-0.45	-0.16
ECG_QTC_interval	-0.97	0	-0.14	-0.27	-0.13	-0.06	-0.39	-0.05	-0.45	-0.12
erythrocyte	-0.99	-0.02	-0.25	-0.47	-0.33	-0.05	-0.49	-0.13	-0.63	-0.26
erythrocyte_width	-0.98	-0.02	-0.19	-0.42	-0.3	-0.06	-0.43	-0.11	-0.51	-0.2
ever_cannabis	-0.98	-0.03	-0.14	-0.33	-0.25	-0.02	-0.43	-0.1	-0.55	-0.23
F_age_first_birth	-0.98	-0.03	-0.21	-0.4	-0.27	-0.04	-0.48	-0.09	-0.58	-0.25
F_length_menstrual_cycle	-0.96	-0.02	-0.13	-0.27	-0.14	-0.03	-0.32	-0.07	-0.38	-0.17
F_log_testosterone	-0.98	-0.01	-0.18	-0.36	-0.23	-0.01	-0.38	-0.07	-0.55	-0.2
F_menarche	-0.99	-0.04	-0.2	-0.42	-0.31	-0.06	-0.45	-0.11	-0.6	-0.24
fat_perc	-0.99	-0.02	-0.26	-0.49	-0.35	-0.02	-0.48	-0.06	-0.57	-0.27
fluid_intelligence	-0.98	-0.02	-0.19	-0.39	-0.28	-0.07	-0.42	-0.08	-0.55	-0.23
haematocrit_perc	-0.98	-0.02	-0.21	-0.42	-0.27	-0.02	-0.44	-0.07	-0.59	-0.23
haemoglobin	-0.98	-0.02	-0.22	-0.42	-0.3	-0.07	-0.42	-0.11	-0.58	-0.25
hand_grip_strength	-0.99	-0.03	-0.24	-0.46	-0.35	-0.06	-0.47	-0.07	-0.59	-0.26
height	-0.99	-0.03	-0.29	-0.55	-0.37	-0.07	-0.55	-0.13	-0.62	-0.27
immature_reticulocyte_frac	-0.98	-0.03	-0.23	-0.42	-0.36	-0.07	-0.45	-0.1	-0.57	-0.23
income	-0.99	-0.03	-0.22	-0.42	-0.33	-0.07	-0.46	-0.04	-0.56	-0.23
LDL	-0.97	-0.04	-0.14	-0.33	-0.26	-0.04	-0.37	-0.05	-0.35	-0.14
less_happy	-0.98	-0.02	-0.16	-0.32	-0.3	-0.08	-0.38	-0.09	-0.53	-0.19
less_happy_with_health	-0.98	-0.02	-0.14	-0.31	-0.22	-0.05	-0.4	-0.15	-0.53	-0.21
log_age_first_sex	-0.99	-0.03	-0.25	-0.45	-0.31	-0.09	-0.45	-0.09	-0.56	-0.24
log_ALP	-0.98	-0.02	-0.21	-0.44	-0.31	-0.07	-0.42	-0.1	-0.54	-0.18
log_ALT	-0.99	-0.03	-0.2	-0.41	-0.26	-0.09	-0.43	-0.11	-0.58	-0.25
log_AST	-0.98	-0.03	-0.19	-0.43	-0.3	-0.07	-0.45	-0.09	-0.6	-0.19
log_bilirubin	-0.88	-0.02	-0.09	-0.16	-0.1	-0.04	-0.15	-0.02	-0.12	-0.02
log_BMI	-0.99	-0.03	-0.25	-0.5	-0.37	-0.09	-0.47	-0.07	-0.61	-0.25
log_creatinine	-0.99	-0.03	-0.22	-0.44	-0.24	-0.06	-0.49	-0.08	-0.6	-0.25
log_CRP	-0.99	-0.02	-0.22	-0.44	-0.29	-0.07	-0.47	-0.05	-0.6	-0.24
log_cystatinC	-0.99	-0.02	-0.21	-0.45	-0.3	-0.08	-0.44	-0.09	-0.63	-0.24
log_ECG_QRS_duration	-0.97	-0.03	-0.12	-0.28	-0.19	-0.05	-0.33	-0.1	-0.41	-0.16
log_eosinophil_perc	-0.98	-0.02	-0.18	-0.32	-0.21	-0.05	-0.39	-0.07	-0.55	-0.24
log_fat_free_mass	-0.99	-0.03	-0.26	-0.5	-0.36	-0.06	-0.5	-0.1	-0.59	-0.25
log_fat_mass	-0.99	-0.02	-0.27	-0.5	-0.33	-0.08	-0.5	-0.12	-0.61	-0.24
log_HbA1c	-0.99	-0.01	-0.23	-0.41	-0.33	-0.08	-0.46	-0.09	-0.58	-0.2
log_HDL	-0.99	-0.02	-0.22	-0.43	-0.35	-0.04	-0.46	-0.08	-0.61	-0.23
log_heel_BMD	-0.99	-0.04	-0.21	-0.45	-0.36	-0.07	-0.47	-0.11	-0.57	-0.22
log_heel_BUA	-0.99	-0.01	-0.22	-0.41	-0.3	-0.06	-0.45	-0.09	-0.58	-0.24
log_heel_SoS	-0.98	-0.03	-0.22	-0.44	-0.32	-0.01	-0.45	-0.07	-0.58	-0.23
log_hip_circ	-0.99	-0.03	-0.23	-0.5	-0.32	-0.1	-0.49	-0.1	-0.59	-0.26
log_IGF1	-0.99	-0.01	-0.23	-0.48	-0.34	-0.07	-0.47	-0.12	-0.61	-0.23
log_impedance	-0.99	-0.02	-0.27	-0.5	-0.35	-0.09	-0.51	-0.08	-0.64	-0.26
log_leukocyte	-0.99	-0.03	-0.21	-0.47	-0.29	-0.03	-0.47	-0.08	-0.59	-0.25
log_lipoA	-0.86	0.01	-0.09	-0.13	-0.1	0	-0.03	-0.03	-0.11	-0.03
log_log_gammaGT	-0.98	-0.02	-0.21	-0.44	-0.32	-0.06	-0.43	-0.1	-0.6	-0.23
log_monocyte	-0.99	-0.03	-0.24	-0.46	-0.3	-0.07	-0.47	-0.07	-0.54	-0.23
log_neutrophil	-0.99	-0.03	-0.18	-0.45	-0.3	-0.09	-0.48	-0.08	-0.58	-0.24
log_platelet	-0.99	-0.02	-0.24	-0.49	-0.34	-0.08	-0.45	-0.07	-0.56	-0.21
log_platelet_crit	-0.99	-0.03	-0.25	-0.45	-0.35	-0.08	-0.49	-0.09	-0.55	-0.23
log_platelet_volume	-0.98	-0.02	-0.22	-0.47	-0.34	-0.08	-0.44	-0.09	-0.42	-0.14
log_platelet_width	-0.98	-0.03	-0.22	-0.44	-0.31	-0.05	-0.4	-0.03	-0.42	-0.16
log_pulse_rate	-0.99	-0.03	-0.23	-0.43	-0.32	-0.06	-0.47	-0.1	-0.59	-0.19
log_reticulocyte	-0.99	-0.02	-0.23	-0.45	-0.34	-0.07	-0.46	-0.08	-0.61	-0.26
log_SHBG	-0.99	-0.04	-0.22	-0.43	-0.31	-0.1	-0.45	-0.08	-0.58	-0.21
log_urea	-0.99	-0.02	-0.15	-0.43	-0.29	-0.07	-0.46	-0.13	-0.6	-0.23
log_vitaminD	-0.98	-0.02	-0.19	-0.35	-0.27	-0.07	-0.43	-0.06	-0.52	-0.19
log_waist_circ	-0.99	-0.04	-0.25	-0.48	-0.3	-0.11	-0.5	-0.11	-0.62	-0.26
log_water_mass	-0.99	-0.04	-0.29	-0.51	-0.34	-0.09	-0.49	-0.08	-0.64	-0.25
lymphocyte_perc	-0.99	-0.02	-0.2	-0.45	-0.31	-0.06	-0.47	-0.14	-0.59	-0.22
M_less_hair	-0.98	-0.03	-0.22	-0.4	-0.32	-0.07	-0.44	-0.1	-0.54	-0.25
M_log_testosterone	-0.98	-0.03	-0.17	-0.36	-0.29	-0.09	-0.41	-0.08	-0.56	-0.22
MCH	-0.98	-0.02	-0.22	-0.44	-0.32	-0.04	-0.46	-0.09	-0.48	-0.16
MCV	-0.98	-0.02	-0.23	-0.46	-0.28	-0.06	-0.45	-0.1	-0.5	-0.18
monocyte_perc	-0.99	-0.02	-0.2	-0.45	-0.28	-0.05	-0.47	-0.12	-0.51	-0.21
more_evening	-0.99	-0.03	-0.21	-0.42	-0.29	-0.09	-0.48	-0.08	-0.6	-0.26
myopia	-0.98	-0.01	-0.18	-0.38	-0.26	-0.07	-0.42	-0.09	-0.57	-0.22
neuroticism	-0.99	-0.04	-0.2	-0.41	-0.27	-0.07	-0.46	-0.12	-0.57	-0.24
neutrophil_perc	-0.99	-0.03	-0.22	-0.45	-0.33	-0.09	-0.47	-0.08	-0.59	-0.26
reticulocyte_volume	-0.98	-0.02	-0.23	-0.46	-0.31	-0.08	-0.44	-0.09	-0.52	-0.2
sensitive_stomach	-0.98	-0.01	-0.15	-0.27	-0.22	-0.03	-0.39	-0.09	-0.49	-0.2
sitting_height	-0.99	-0.03	-0.25	-0.53	-0.36	-0.06	-0.51	-0.08	-0.63	-0.26
sphered_cell_volume	-0.98	-0.03	-0.22	-0.44	-0.3	-0.1	-0.46	-0.1	-0.55	-0.19
systolic_BP	-0.99	-0.01	-0.23	-0.45	-0.3	-0.06	-0.49	-0.09	-0.59	-0.21
urate	-0.99	-0.03	-0.2	-0.42	-0.27	-0.09	-0.46	-0.08	-0.61	-0.24
years_of_edu	-0.99	-0.02	-0.2	-0.43	-0.31	-0.1	-0.42	-0.13	-0.6	-0.24

### Sheet: Supplementary Table 4
Supplementary Table 4	The correlation between measured phenotype/PGS and genetic distance from training data across UKBB
trait	cor(d,y)	p(d,y)	cor(d, pgs)	p(d,pgs)
ankle_spacing	0.06	3.71649e-18	0.11	3.95042e-142
apoA	-0.06	7.3439e-33	0.02	2.8379e-05
apoB	-0.11	1.64606e-124	-0.3	0
avMSE	-0.01	0.132339	-0.01	0.0122249
birth_weight	-0.04	7.78256e-11	-0.17	4.85013e-300
cholesterol	-0.15	1.52979e-230	-0.26	0
darker_hair0	0.59	0	0.74	0
depressed_for_1w	-0.07	3.15509e-24	0.28	0
diastolic_BP	0.08	3.6784e-62	-0.04	2.97529e-22
ECG_PQ_interval	0.01	0.638826	0.05	9.32638e-26
ECG_QT_interval	-0.13	2.55276e-08	0.4	0
ECG_QTC_interval	-0.09	8.88926e-05	0.39	0
erythrocyte	0.08	2.45529e-62	0.16	1.56529e-281
erythrocyte_width	0.21	0	0.05	2.32355e-29
ever_cannabis	-0.02	0.00668	0.07	7.30295e-54
F_age_first_birth	-0.14	7.69212e-76	-0.25	0
F_length_menstrual_cycle	-0.05	0.000472028	-0.13	3.57503e-196
F_log_testosterone	0.01	0.0601255	-0.33	0
F_menarche	0.08	4.79657e-34	0.18	0
fat_perc	0.06	6.24904e-38	-0.07	1.03238e-52
fluid_intelligence	-0.22	1.46469e-112	0.07	2.2979e-60
haematocrit_perc	-0.09	1.40698e-81	-0.03	1.0975e-12
haemoglobin	-0.17	4.93777e-293	-0.18	0
hand_grip_strength	0	0.299455	0.02	2.09053e-06
height	-0.09	2.02133e-86	-0.31	0
immature_reticulocyte_frac	0.21	0	0.01	0.00163304
income	-0.12	1.52887e-137	-0.31	0
LDL	-0.13	4.09206e-182	-0.3	0
less_happy	0.03	0.000713501	0.19	0
less_happy_with_health	-0.01	0.287584	0.19	0
log_age_first_sex	-0.03	6.5896e-07	-0.36	0
log_ALP	0.01	0.0354853	-0.01	0.0572627
log_ALT	-0.04	9.34902e-22	-0.13	6.48367e-174
log_AST	0.03	1.25053e-10	-0.06	7.67832e-37
log_bilirubin	-0.03	5.03786e-09	-0.06	6.22002e-34
log_BMI	0.1	5.6457e-118	0.1	6.16243e-108
log_creatinine	0.13	3.34982e-164	0.08	4.78441e-70
log_CRP	-0.02	3.69076e-07	0.07	2.19967e-53
log_cystatinC	-0.11	1.6398e-122	-0.13	1.51721e-171
log_ECG_QRS_duration	-0.09	1.73681e-06	0.21	0
log_eosinophil_perc	0.08	1.30512e-41	-0.12	1.11254e-148
log_fat_free_mass	0	0.94258	-0.06	6.30345e-36
log_fat_mass	0.06	4.41224e-35	-0.06	2.09113e-41
log_HbA1c	0.16	7.61497e-261	0.45	0
log_HDL	-0.02	0.000386505	0	0.905332
log_heel_BMD	0.21	4.90624e-241	-0.08	2.25763e-65
log_heel_BUA	0.19	2.44416e-186	0	0.575538
log_heel_SoS	0.23	8.09328e-277	-0.08	2.60648e-70
log_hip_circ	0.04	1.59995e-18	0.07	1.68072e-47
log_IGF1	0.07	5.04145e-45	-0.09	1.30001e-86
log_impedance	-0.04	1.40213e-14	-0.24	0
log_leukocyte	-0.24	0	0.08	7.16655e-62
log_lipoA	0.27	0	0.24	0
log_log_gammaGT	0.09	2.11604e-79	0.29	0
log_monocyte	-0.2	0	-0.16	6.15191e-278
log_neutrophil	-0.33	0	0.2	0
log_platelet	-0.11	3.68288e-133	-0.07	7.67747e-51
log_platelet_crit	-0.08	6.19836e-63	0.13	3.48543e-186
log_platelet_volume	0.1	1.65125e-97	-0.02	0.000283862
log_platelet_width	-0.1	1.36347e-107	-0.03	7.80914e-11
log_pulse_rate	0.05	2.16261e-22	0.14	5.42203e-198
log_reticulocyte	0.07	1.85329e-55	0.07	8.11552e-52
log_SHBG	-0.06	1.79496e-32	-0.13	5.54783e-184
log_urea	-0.17	3.50952e-288	-0.24	0
log_vitaminD	-0.26	0	-0.13	1.97459e-195
log_waist_circ	0.04	1.01675e-19	-0.04	1.35764e-22
log_water_mass	0	0.960523	-0.09	1.10668e-92
lymphocyte_perc	0.35	0	0.04	3.15916e-22
M_less_hair	-0.05	3.6025e-15	0.16	2.4806e-262
M_log_testosterone	0.03	6.04413e-05	-0.11	1.09205e-125
MCH	-0.3	0	-0.08	2.65226e-62
MCV	-0.24	0	0.03	3.57404e-14
monocyte_perc	-0.03	4.87424e-11	-0.53	0
more_evening	-0.04	2.42433e-18	0.17	6.29287e-305
myopia	-0.03	3.03407e-05	0.23	0
neuroticism	-0.06	2.90465e-31	0.06	1.89125e-36
neutrophil_perc	-0.33	0	0.13	4.14628e-186
reticulocyte_volume	0.2	0	0.23	0
sensitive_stomach	0.04	8.25367e-06	-0.15	2.98545e-239
sitting_height	-0.24	0	-0.48	0
sphered_cell_volume	0.12	3.97704e-135	0.21	0
systolic_BP	0	0.38081	-0.07	5.38164e-53
urate	0.02	4.19931e-05	-0.16	4.67872e-260
years_of_edu	0.03	2.86714e-10	-0.18	0
